# Ingestion of the potent neurotoxin epibatidine does not compromise locomotion or behavior in the poison frog *Epipedobates tricolor*

**DOI:** 10.64898/2026.06.10.731460

**Authors:** Adriana M. Jeckel, Sophie J. Draper, Benjamin P. Deters, Rachel B. Weinberg, Neil D. Tsutsui, Rebecca D. Tarvin

## Abstract

Most organisms have evolved mechanisms to reduce the negative effects of toxins in their diet. Some animals that are toxin specialists, such as dendrobatid poison frogs, have amino acid substitutions in proteins targeted by the toxins that prevent or limit the toxin’s ability to bind and exert its bioactive effects. The Phantasmal poison frog, *Epipedobates tricolor*, has amino acid substitutions in its neuronal nicotinic acetylcholine receptors that were previously shown to provide resistance to the highly potent neurotoxin epibatidine *in vitro.* However, it is unclear whether *E. tricolor* resists the physiological effects of epibatidine *in vivo*. To investigate this, we examined the effects of epibatidine exposure on the locomotion and behavior of *E. tricolor*. We performed whole-animal performance assays and behavioral evaluations at multiple time points following the administration of high yet biologically relevant levels of epibatidine. These assays were followed by alkaloid quantification to track chemical concentrations in the skin. *Epipedobates tricolor* exhibited similar locomotor performance and behavior at both epibatidine doses compared to controls and regardless of the quantity of alkaloid accumulated into the skin. However, we observed an impact of low-percentage ethanol solutions on behavior when compared to water controls, as well as general impacts of handling stress (regardless of the administered solution type), which should be considered in future experimental designs. Overall, we demonstrate that *E. tricolor* likely avoids a physiological fitness trade-off between toxin ingestion and the defensive benefits of epibatidine sequestration. Our study suggests that the ability to ingest toxins involves multi-faceted resistance mechanisms.

**Highlights:**

– Whole-animal performance assay shows no impact of epibatidine on frog behavior
– *Epipedobates tricolor* is 20–5000 times more resistant to epibatidine than mice
– Assays demonstrate that frogs are sensitive to 6% ethanol and handling stress
