## Supplemental Material 2 for "Ingestion of the potent neurotoxin epibatidine does not compromise locomotion or behavior in the poison frog *Epipedobates tricolor*"

### Sheet: Description
Supplemental Material 2
Ingestion of the potent neurotoxin epibatidine does not compromise locomotion or behavior in the poison frog Epipedobates tricolor
Adriana M. Jeckel1, Sophie J. Draper1, Benjamin P. Deters1, Rachel B. Weinberg2, Neil D. Tsutsui2, and Rebecca D. Tarvin1
1 Museum of Vertebrate Zoology and Department of Integrative Biology, University of California, Berkeley, Berkeley CA 94720
2 Department of Environmental Science, Policy, and Management, University of California, Berkeley, Berkeley CA 94720
Description: Data of all videos from the study. Videos marked in orage were not included in the analysis due to external factors influencing parameter analysis or due to technical issues.
file = csv file name
sample = sample ID number
Treatment = solution administered to the frog (water control, ethanol control, 2 µg epibatidine treatment, or 6 µg epibatidine treatment)
Body_mass = mass of the frog in grams
Stimulation = whether the frog needed stimulation from cardboard to move ("Yes" or "No")
Alkaloid = quantity of epibatidine per skin mass (ng/mg)
Time = time point when the whole-animal performance assay was performed (3min, 1h, 4h, or 24h)
reaction_time_seconds = Latency to first reaction in seconds
time_spent_racetrack = total time spent in the arena from the time the cup was lifted until the frog crossed the opposite line of arena in seconds
number_of_jumps = number of jumps during the total time spent in arena
jumps_per_second = number of jumps divided by the total time spent in arena
avg_distance_per_jump = average of the distance of all jumps recorded in centimeters
avg_time_between_jumps_seconds = average time time between jumping events in seconds

### Sheet: Data
file	sample	Treatment	Body_size	Stimulation	Alkaloid	Time	reaction_time_seconds	time_spent_racetrack	number_of_jumps	jumps_per_second	avg_distance_per_jump	avg_time_between_jumps_seconds
27A_1Hr_results.csv	27A	water_control	0.66	No	NA	1h	0.566667	11.6333	8	0.687679	14.3332	0.9375
27A_24Hr_results.csv	27A	water_control	0.66	No	NA	24h	0	40.6667	13	0.319672	9.86692	2.9
27A_3Min_results.csv	27A	water_control	0.66	No	NA	3min	0	3.86667	3	0.775862	18.2087	1.46667
27A_4Hr_results_v2.csv	27A	water_control	0.66	No	NA	4h	0.333333	13.4	4	0.298507	17.67	1.85833
27B_1Hr_data_v2.csv	27B	2ug_treatment	0.54	No	NA	1h	5.7	34.4333	15	0.435624	6.9544	1.78095
27B_24Hr_data_v2.csv	27B	2ug_treatment	0.54	No	NA	24h	0	33.2667	10	0.300601	7.391	2
27B_3min_v2.csv	27B	2ug_treatment	0.54	No	NA	3min	0.933333	56.2	13	0.231317	9.67138	3.88056
27B_4Hr_results_v2.csv	27B	2ug_treatment	0.54	No	NA	4h	10.8333	61.7	22	0.356564	4.87377	2.17273
27C_3Min_results_v2.csv	27C	water_control	0.6	No	NA	3min	3.6	64.0333	20	0.312337	7.8132	1.94737
27C_4Hr_results_v2.csv	27C	water_control	0.6	Yes	NA	4h	0	79.2667	8	0.100925	9.36213	12.3833
no video - technical issue	27C	water_control				1h
no video - technical issue	27C	water_control				24h
38A_1Hr_results_v2.csv	38A	water_control	0.71	No	NA	1h	1.26667	19.8667	15	0.755034	6.86227	1.06222
38A_24Hr_results_v2.csv	38A	water_control	0.71	No	NA	24h	0	24.9333	10	0.40107	6.7066	2.31333
38A_3Min_results_v2.csv	38A	water_control	0.71	No	NA	3min	0.8	26.0667	12	0.460358	6.61092	1.91111
38A_4Hr_results_v2.csv	38A	water_control	0.71	No	NA	4h	0	28.8	7	0.243056	10.3469	4.03333
38B_1Hr_results_v2.csv	38B	2ug_treatment	0.53	No	NA	1h	0	24.3333	18	0.739726	4.61361	1.23137
38B_3Min_Results_v2.csv	38B	2ug_treatment	0.53	No	NA	3min	7.93333	20.8333	12	0.576	4.92833	0.927778
38B_4Hr_results_v2.csv	38B	2ug_treatment	0.53	No	NA	4h	2.86667	39	14	0.358974	5.04736	2.45
no video - technical issue	38B	2ug_treatment				24h
38C_1Hr_results_v2.csv	38C	6ug_treatment	0.58	No	NA	1h	1.1	26.7667	12	0.448319	7.51842	1.71111
38C_3Min_Results_v2.csv	38C	6ug_treatment	0.58	No	NA	3min	0	9.5	5	0.526316	11.929	1.85
38C_4Hr_results_v2.csv	38C	6ug_treatment	0.58	No	NA	4h	0.166667	16.8	10	0.595238	6.169	1.68519
no video - technical issue	38C	6ug_treatment				24h
53A_1HR_results_v2.csv	53A	2ug_treatment	0.66	No	NA	1h	0	14.2333	13	0.913349	8.26808	0.947222
53A_24Hr_Results_v2.csv	53A	2ug_treatment	0.66	No	NA	24h	0.1	6.73333	5	0.742574	11.4578	1.09333
53A_3Min _results_v2.csv	53A	2ug_treatment	0.66	No	NA	3min	5.26667	63.8	23	0.360502	6.4457	2.49091
53A_4Hr_Results_v2.csv	53A	2ug_treatment	0.66	No	NA	4h	4.8	32.2	15	0.465839	5.3904	1.70667
53B_1Hr_results_v2.csv	53B	6ug_treatment	0.73	Yes	NA	1h	0	64.0333	14	0.218636	5.75357	2.68718
53B_3Min_results_v2.csv	53B	6ug_treatment	0.73	Yes	NA	3min	2.56667	66.4	13	0.195783	5.45292	3.98974
53B_4Hr_Results_v2.csv	53B	6ug_treatment	0.73	Yes	NA	4h	2.63333	51.4333	4	0.0777706	2.43225	8.80833
no video - technical issue	53B	6ug_treatment				24h
53C_1Hr_results_v2.csv	53C	6ug_treatment	0.59	No	NA	1h	0	21.7	8	0.368664	6.07763	1.39524
no video - technical issue		6ug_treatment				24h
53C_3Min_results_v2.csv	53C	6ug_treatment	0.59	No	NA	3min	8.33333	75.5667	19	0.251434	6.58116	3.02456
frog prodded from cup		6ug_treatment				4h
60A_1Hr_results_v2.csv	60A	2ug_treatment	0.68	No	NA	1h	0.733333	4.86667	6	1.23288	9.86983	0.511111
60A_3Min_results_v2.csv	60A	2ug_treatment	0.68	No	NA	3min	11.3667	21.4333	9	0.419907	5.79644	0.733333
60A_4Hr_Results_v2.csv	60A	2ug_treatment	0.68	No	NA	4h	0	15.3	6	0.392157	8.837	1.41333
no video - technical issue	60A	2ug_treatment				24h
60B_1Hr_results_v2.csv	60B	water_control	0.66	No	NA	1h	4.1	8.96667	4	0.446097	14.9187	0.991667
60B_4Hr_Results_v2.csv	60B	water_control	0.66	No	NA	4h	0.533333	19.1333	7	0.365854	10.2391	2.20952
no video - technical issue	60B	water_control				24h
no video - technical issue	60B	water_control				3min
60C_1Hr_results_v2.csv	60C	6ug_treatment	0.69	No	NA	1h	0	36.6667	10	0.272727	5.7157	1.7125
60C_3Min_results_v2.csv	60C	6ug_treatment	0.69	Yes	NA	3min	46.5	72.7667	9	0.123683	6.79311	1.77778
60C_4Hr_Results_v2.csv	60C	6ug_treatment	0.69	No	NA	4h	2.73333	20.3333	11	0.540984	5.49227	1.1
no video - technical issue	60C	6ug_treatment				24h
71A_1Hr_results_v2.csv	71A	water_control	0.65	No	NA	1h	10.6667	40.7	11	0.27027	7.05545	2.58788
71A_3Min_Results_v2.csv	71A	water_control	0.65	No	NA	3min	5.76667	13.6	6	0.441176	10.021	1.13889
71A_4Hr_Results_v2.csv	71A	water_control	0.65	No	NA	4h	0.433333	3.2	2	0.625	23.949	1.08333
no video - technical issue	71A	water_control				24h
71B_1Hr_Results_v2.csv	71B	6ug_treatment	0.55	No	NA	1h	4.36667	36.2667	7	0.193015	8.31214	0.771429
71B_3Min_results_v2.csv	71B	6ug_treatment	0.55	No	NA	3min	0.0666667	48.0333	6	0.124913	10.7478	7.78889
71B_4Hr_Results_v2.csv	71B	6ug_treatment	0.55	No	NA	4h	0.0333333	16.7667	7	0.417495	9.369	2.22381
no video - technical issue	71B	6ug_treatment				24h
71C_1Hr_Results_v2.csv	71C	2ug_treatment	0.55	Yes	NA	1h	0.333333	6.33333	6	0.947368	11.1117	0.986667
71C_3Min_Results_v2.csv	71C	2ug_treatment	0.55	Yes	NA	3min	0	61.7667	10	0.1619	7.0142	6.3125
71C_4H_Results_v2.csv	71C	2ug_treatment	0.55	No	NA	4h	4.46667	32.5333	5	0.153689	13.2536	1.5
no video - technical issue	71C	2ug_treatment				24h
Locom1_A_1Hr.csv	Locom1_A	6ug_treatment	0.66	No	5.7	1h	1.56667	62.5667	16	0.255727	6.68687	3.88
Locom1_A_24hour_corr.csv	Locom1_A	6ug_treatment	0.66	No	5.7	24h	1.73333	45.7	18	0.393873	4.71483	1.43137
Locom1_A_3min_corr.csv	Locom1_A	6ug_treatment	0.66	No	5.7	3min	1.5	13.5667	13	0.958231	4.92169	0.866667
Locom1_A_4hour_corr.csv	Locom1_A	6ug_treatment	0.66	No	5.7	4h	18.7667	35.0667	14	0.39924	4.91807	1.10769
Locom1_C_1Hr.csv	Locom1_C	2ug_treatment	0.76	No	5.1	1h	8.5	29.0333	3	0.10333	19.263	4.38889
Locom1_C_24hour_corr.csv	Locom1_C	2ug_treatment	0.76	No	5.1	24h	12	65.8	10	0.151976	8.8387	2.77037
Locom1_C_3min.csv	Locom1_C	2ug_treatment	0.76	No	5.1	3min	2.8	12.9667	7	0.539846	7.83857	0.738889
Locom1_C_4hour_corr.csv	Locom1_C	2ug_treatment	0.76	No	5.1	4h	0.6	1.46667	2	1.36364	28.7185	0.533333
Hides under paper roughly 2/3 through track; does not finish	Locom10_A	ethanol_control				1h
Locom10_A_24h_corr.csv	Locom10_A	ethanol_control	0.68	No	0	24h	0.766667	13.7	10	0.729927	6.1631	1.3037
Locom10_A_3min.csv	Locom10_A	ethanol_control	0.68	No	0	3min	0.4	5.06667	4	0.789474	20.4602	1.31111
Locom10_A_4Hr_results_corr.csv	Locom10_A	ethanol_control	0.68	No	0	4h	17.4	87.1	24	0.275545	4.25942	2.79722
Locom10_B_1hour.csv	Locom10_B	ethanol_control	0.7	No	0	1h	6.36667	69.5667	8	0.114998	7.59337	8.86667
Locom10_B_24h_part1_both.csv	Locom10_B	ethanol_control	0.7	No	0	24h	12.7	153.4	41	0.267275	4.20807	3.2275
Locom10_B_3min.csv	Locom10_B	ethanol_control	0.7	No	0	3min	2.4	32.8667	16	0.486815	3.55437	1.66889
Locom10_B_4hour_corr.csv	Locom10_B	ethanol_control	0.7	No	0	4h	1.73333	90.2	13	0.144124	5.09131	3.91538
Locom10_C_1hour.csv	Locom10_C	ethanol_control	0.69	No	0	1h	1.66667	29.5	13	0.440678	5.342	2.18056
Locom10_C_24h_corr.csv	Locom10_C	ethanol_control	0.69	No	0	24h	0.533333	37.1	20	0.539084	5.67385	1.79298
Locom10_C_3min.csv	Locom10_C	ethanol_control	0.69	No	0	3min	1.76667	25.3	18	0.711462	4.37922	1.26863
Went off screen then appeared back on opposite horizontal side	Locom10_C	ethanol_control				4h
Locom11_A_1hour.csv	Locom11_A	ethanol_control	0.75	No	0	1h	5.56667	80.6	20	0.248139	3.88925	3.645
Locom11_A_24h_corr.csv	Locom11_A	ethanol_control	0.75	No	0	24h	21.5667	80.7	23	0.285006	4.21691	2.41515
Locom11_A_3min_all_part.csv	Locom11_A	ethanol_control	0.75	Yes	0	3min	4.3	169.767	15	0.0883566	4.17787	8.09762
Locom11_A_4hour_corr.csv	Locom11_A	ethanol_control	0.75	No	0	4h	1.46667	70.7	18	0.254597	3.91239	2.01373
Locom11_B_1hour.csv	Locom11_B	ethanol_control	0.78	No	0	1h	7.2	13.5667	4	0.29484	14.7182	0.988889
Locom11_B_24h_corr.csv	Locom11_B	ethanol_control	0.78	No	0	24h	2.46667	5.86667	6	1.02273	10.0732	0.473333
Locom11_B_3min.csv	Locom11_B	ethanol_control	0.78	No	0	3min	2.8	73.2333	8	0.10924	7.53688	0.671429
no video - technical issue	Locom11_B					4h
Locom2_B_1Hr_cardboard.csv	Locom2_B	6ug_treatment	0.63	Yes	5.7	1h	35.3	77.9333	16	0.205304	4.56069	2.70667
Went off screen then appeared back on opposite horizontal side	Locom2_B	6ug_treatment				24h
Locom2_B_3min.csv	Locom2_B	6ug_treatment	0.63	No	5.7	3min	6.26667	38.7	16	0.413437	4.57994	2.04
Locom2_B_4hour_corr.csv	Locom2_B	6ug_treatment	0.63	No	5.7	4h	2.06667	31.8333	18	0.565445	4.63444	1.23922
Locom2_C_1Hr.csv	Locom2_C	2ug_treatment	0.67	No	3	1h	11.7667	26.5667	12	0.451694	5.76892	1.09167
Locom2_C_24hour_corr.csv	Locom2_C	2ug_treatment	0.67	No	3	24h	6.13333	60.2333	10	0.166021	6.8202	0.922222
Locom2_C_3min.csv	Locom2_C	2ug_treatment	0.67	No	3	3min	0.4	23	15	0.652174	4.23713	0.795556
Locom2_C_4hour_corr.csv	Locom2_C	2ug_treatment	0.67	No	3	4h	3.23333	44.1667	16	0.362264	5.66344	1.94222
Locom4_A_1Hr.csv	Locom4_A	6ug_treatment	0.73	No	11.8	1h	2.8	21.6333	14	0.647149	5.40693	1.11282
Locom4_A_24hour_corr.csv	Locom4_A	6ug_treatment	0.73	No	11.8	24h	12.7	21.0333	11	0.522979	6.76718	0.683333
Locom4_A_3min.csv	Locom4_A	6ug_treatment	0.73	No	11.8	3min	1.1	51.6333	5	0.0968367	11.3788	0.908333
Locom4_A_4hour_corr.csv	Locom4_A	6ug_treatment	0.73	No	11.8	4h	2.2	40.9333	9	0.21987	8.44911	2.225
Locom5_A_1hour.csv	Locom5_A	2ug_treatment	0.67	No	3.8	1h	2.23333	58.6667	3	0.0511364	3.042	14.8
Locom5_A_24hour_corr.csv	Locom5_A	2ug_treatment	0.67	No	3.8	24h	2.9	57.4333	18	0.313407	5.38406	2.21111
Locom5_A_3Min_corr.csv	Locom5_A	2ug_treatment	0.67	No	3.8	3min	6.46667	99.8333	21	0.210351	3.6469	1.585
Locom5_A_4Hr_corr.csv	Locom5_A	2ug_treatment	0.67	No	3.8	4h	3.53333	33.8667	17	0.501969	4.84788	1.04167
Locom6_A_1Hr.csv	Locom6_A	6ug_treatment	0.6	No	6.9	1h	39.3667	45.9	9	0.196078	6.60133	0.588889
Locom6_A_24hour_corr.csv	Locom6_A	6ug_treatment	0.6	No	6.9	24h	0	16.7	10	0.598802	6.3233	0.45
Locom6_A_3min_all_parts.csv	Locom6_A	6ug_treatment	0.6	Yes	6.9	3min	0.1	199.6	27	0.135271	5.18293	7.32051
Locom6_A_4hour_corr.csv	Locom6_A	6ug_treatment	0.6	No	6.9	4h	0.733333	29.9	13	0.434783	6.82077	1.67778
Locom6_B_1Hr.csv	Locom6_B	6ug_treatment	0.61	No	7.2	1h	3.3	30.9667	15	0.484392	6.43093	1.80952
Locom6_B_24hour_corr.csv	Locom6_B	6ug_treatment	0.61	No	7.2	24h	2.56667	12.6	12	0.952381	5.69417	0.688889
Locom6_B_3min.csv	Locom6_B	6ug_treatment	0.61	No	7.2	3min	1.56667	15.0667	14	0.929204	4.54307	0.907692
Locom6_B_4hour_corr.csv	Locom6_B	6ug_treatment	0.61	No	7.2	4h	8.66667	18.2667	13	0.711679	4.36946	0.602564
Locom7_C_1Hr.csv	Locom7_C	2ug_treatment	0.62	Yes	2.6	1h	3.93333	82.7667	12	0.144986	5.0225	0.80303
Locom7_C_24hour_corr.csv	Locom7_C	2ug_treatment	0.62	No	2.6	24h	0.0333333	2.36667	2	0.84507	27.726	0.933333
Locom7_C_3min.csv	Locom7_C	2ug_treatment	0.62	Yes	2.6	3min	19.1667	87.4667	9	0.102896	9.05456	2.10741
Locom7_C_4hour_corr.csv	Locom7_C	2ug_treatment	0.62	No	2.6	4h	0	6.66667	7	1.05	8.26257	0.66
Locom8_A_1Hr.csv	Locom8_A	2ug_treatment	0.67	No	2.3	1h	0.9	39.6	12	0.30303	4.78575	3.20909
Locom8_A_24hour_corr.csv	Locom8_A	2ug_treatment	0.67	No	2.3	24h	2.33333	45.4333	10	0.220103	6.1735	0.8
Locom8_A_3min_both_parts.csv	Locom8_A	2ug_treatment	0.67	Yes	2.3	3min	73.4667	104.5	8	0.076555	7.9345	4.24286
Locom8_A_4hour_corr.csv	Locom8_A	2ug_treatment	0.67	No	2.3	4h	2.83333	21.7	11	0.506912	5.76164	1.5697
Locom9_A_1hour.csv	Locom9_A	ethanol_control	0.68	No	0	1h	0	3.96667	5	1.2605	11.0596	0.6
Locom9_A_24h_corr.csv	Locom9_A	ethanol_control	0.68	No	0	24h	7.4	26.5	5	0.188679	12.1484	0.433333
Locom9_A_3min.csv	Locom9_A	ethanol_control	0.68	No	0	3min	22.6	35.3667	13	0.367578	4.81985	0.922222
Locom9_A_4hour_corr.csv	Locom9_A	ethanol_control	0.68	Yes	0	4h	19.0333	78.1667	9	0.115139	8.77733	6.43704
Locom9_B_1hour.csv	Locom9_B	ethanol_control	0.65	No	0	1h	1.36667	19.3	16	0.829016	3.55081	0.933333
Locom9_B_24h_corr.csv	Locom9_B	ethanol_control	0.65	No	0	24h	6.53333	37.6	14	0.37234	6.84043	2.23333
Locom9_B_3min.csv	Locom9_B	ethanol_control	0.65	No	0	3min	1.66667	57.6667	21	0.364162	3.27029	2.55714
Locom9_B_4hour_corr.csv	Locom9_B	ethanol_control	0.65	No	0	4h	16.3	68.3667	28	0.409556	4.24721	1.8037
Hides under paper roughly 1/2 through track; does not finish	Locom9_C	ethanol_control				1h
Locom9_C_24h_corr.csv	Locom9_C	ethanol_control	0.66	No	0	24h	6.3	61.9	17	0.274637	5.50818	3.00588
Locom9_C_3min.csv	Locom9_C	ethanol_control	0.66	Yes	0	3min	20.4	82.7	10	0.120919	6.1539	1.44074
Locom9_C_4hour_corr.csv	Locom9_C	ethanol_control	0.66	Yes	0	4h	9.43333	55.5	12	0.216216	5.51525	3.64848
